# Off-target mapping enhances selectivity of machine learning-predicted CK2 inhibitors

**DOI:** 10.1101/2025.11.12.688093

**Authors:** Huiyan Ying, Weikaixin Kong, Aron Schulman, Nikola Panajotovikj, Mirva Pääkkönen, Tanisha Malpani, Ziaurrehman Tanoli, Otto Kauko, Jordi Mestres, Tero Aittokallio, Mitro Miihkinen

**Affiliations:** Institute for Molecular Medicine Finland (FIMM), HiLIFE, University of Helsinki, Helsinki 00290, Finland; iCAN Digital Precision Cancer Medicine Flagship, University of Helsinki and Helsinki University Hospital, Helsinki 00290, Finland; Chemotargets SL, Parc Cientific de Barcelona, Baldiri Reixac 4 (TR-03), 08028 Barcelona, Catalonia, Spain; Institut de Quimica Computacional i Catalisi, Facultat de Ciencies, Universitat de Girona, Maria Aurelia Capmany 69, 17003 Girona, Catalonia, Spain; Turku Bioscience Centre, University of Turku and Åbo Akademi University, 20520 Turku, Finland; Institute for Cancer Research, Department of Cancer Genetics, Oslo University Hospital, Oslo 0310, Norway; Oslo Centre for Biostatistics and Epidemiology (OCBE), Faculty of Medicine, University of Oslo, Oslo 0372, Norway

## Abstract

A key challenge in drug development is identification of druggable targets, the modulation of which attenuates disease progression, while avoiding inhibition of proteins that lead to dose-limiting toxicities. Here, we investigate a drug target casein kinase 2 (CK2) - a serine/threonine kinase implicated in cancer, for which existing inhibitors have so far failed in clinical trials. Using molecular and pharmacoepidemiology approaches, we show that small molecules targeting cyclin-dependent kinase (CDK) family members CDK1/2/7/9, including the existing CK2 inhibitors, have a higher risk to induce adverse effects or fail in clinical trials. Based on this finding, we establish a machine learning (ML) assisted discovery pipeline to redesign more specific and allosteric lead compounds against CK2, with a more selective on-target binding and favourable off-target profile. Importantly, we show that such selective design is possible when standard molecular docking and ML algorithms are combined with an error prediction model. In conclusion, our study reports a simple yet efficient ML-powered drug discovery pipeline and novel submicromolar inhibitors targeting clinically relevant CK2 kinase with no clinically approved antagonists available. Our prediction pipeline was able to achieve a 90% hit-rate, significantly reducing the need for subsequent wet-lab validation.
