## Supplementary material for "Off-target mapping enhances selectivity of machine learning-predicted CK2 inhibitors": Table S2

### Sheet: Sheet1
Supplementary Table S2. The Reported binding affinities (IC50/Kd) of CX-4945 toward CDK family kinases retrieved from public kinase profiling databases (ChEMBL, BindingDB).
CDK family member	IC50 (nM); Kd (nM)
CDK1	IC50=56 nM Kd=3035 nM
CDK2	IC50=1800 nM Kd=1693 nM
CDK3	Kd=30000 nM
CDK4	Kd=30000 nM
CDK5	Kd=514 nM
CDK6	Kd=30000 nM
CDK7	Kd=7102 nM
CDK8	NA
CDK9	Kd=30000 nM
CDK10	NA
CDK11	NA
CDK12	Kd=30000 nM
CDK13	Kd=30000 nM
CDK14	NA
CDK15	NA
CDK16	Kd=1208 nM
CDK17	Kd=30000 nM
CDK18	NA
CDK19	NA
CDK20	NA
