## Supplementary material for "Off-target mapping enhances selectivity of machine learning-predicted CK2 inhibitors": Table S3

### Sheet: 5742706
Supplementary Table S3. Kinase profiling results of compound 2 against a 217-kinase panel. Note:A negative inhibition rate indicates that the compound has no inhibitory effect on the kinase.
	Kinase	Comp2 (1μM)	Comp2 (1μM)	STDEV	Comp2 (%inhibition)@1μM
1	DYRK2	83.1942	82.6532	0.382535	82.9237
2	CK2α1/β	84.4518	78.0447	4.53048	81.2483
3	DYRK3	77.4177	74.6835	1.93336	76.0506
4	PIM3	72.939	78.8275	4.16382	75.8833
5	DYRK1A	71.9601	74.5172	1.80813	73.2386
6	DYRK1B	64.1489	60.8167	2.35627	62.4828
7	PIM2	54.3376	66.7632	8.78622	60.5504
8	CK2α2/β	60.6009	51.1905	6.65418	55.8957
9	CLK4	46.3823	44.4021	1.40021	45.3922
10	MINK	36.9775	42.317	3.77556	39.6473
11	LCK	30.1006	46.6549	11.7056	38.3777
12	PIM1	35.989	30.2697	4.04414	33.1294
13	IRAK4	30.382	35.3737	3.52962	32.8779
14	p38α	33.0321	29.3008	2.63844	31.1665
15	IRAK1	27.4267	30.354	2.06991	28.8903
16	TRKB	20.2508	34.7876	10.2791	27.5192
17	NEK1	24.7434	27.2875	1.79894	26.0155
18	MRCKβ	17.5967	30.8237	9.35293	24.2102
19	CaMK2α	22.5003	25.7451	2.29438	24.1227
20	MLK1	25.5287	22.3313	2.2609	23.93
21	DYRK4	23.6232	23.6561	0.0233013	23.6397
22	CHK2	8.22952	38.9778	21.7423	23.6037
23	JNK1	20.9119	25.2079	3.03774	23.0599
24	DAPK1	5.77078	38.5391	23.1707	22.1549
25	TNIK	16.7191	26.4778	6.90041	21.5985
26	CLK1	20.7145	22.289	1.11337	21.5017
27	MARK2	26.2097	15.7258	7.41322	20.9677
28	PLK4	27.527	13.4774	9.93456	20.5022
29	CSK	18.0357	22.4021	3.08752	20.2189
30	MAP2K1	18.4274	22.0015	2.52727	20.2144
31	HIPK2	18.4211	21.9298	2.48108	20.1754
32	RSK3	3.91745	34.8174	21.8496	19.3674
33	ACK	18.6954	17.8724	0.581949	18.2839
34	TAOK1	15.7858	19.3753	2.53813	17.5806
35	OSR1	15.3867	19.4573	2.87832	17.422
36	LOK	16.8416	16.7475	0.0665414	16.7946
37	HCK	-1.15368	34.5091	25.2174	16.6777
38	MAP4K2	13.4916	19.6048	4.32266	16.5482
39	p38γ	16.2246	16.7267	0.35504	16.4757
40	MAP3K19	15.3255	15.1717	0.10873	15.2486
41	QIK	12.8855	17.4469	3.22536	15.1662
42	FGR	14.4506	15.4013	0.672204	14.926
43	BTK	4.3334	23.9198	13.8497	14.1266
44	CK1α	6.77083	21.0938	10.1278	13.9323
45	MAPKAPK2	6.96437	20.6843	9.70145	13.8243
46	TEC	12.4095	14.2058	1.27015	13.3077
47	CLK3	14.221	12.1705	1.44992	13.1958
48	ABL2	2.71581	22.9823	14.3305	12.849
49	ULK2	10.7176	14.1886	2.45431	12.4531
50	PKCβ1	-3.05952	27.8451	21.8528	12.3928
51	SIK	14.2727	10.2515	2.84344	12.2621
52	CK1γ3	9.19732	15.1059	4.178	12.1516
53	JNK2	13.7671	10.4129	2.37179	12.09
54	CDK9/CycT1	15.9491	8.1192	5.53661	12.0342
55	AMPKα1/β1/γ1	-0.461334	24.4875	17.6415	12.0131
56	HIPK3	14.3717	9.36854	3.5378	11.8701
57	CDK12/CycK	9.2827	14.0647	3.38138	11.6737
58	KDR	13.3795	9.80092	2.53047	11.5902
59	GLK	13.7247	9.21276	3.19046	11.4688
60	GSK3α	14.6644	7.77736	4.86989	11.2209
61	MARK1	10.6926	11.6927	0.707182	11.1927
62	HGK	8.65493	13.4507	3.39115	11.0528
63	TSSK1	-9.12401	31.0798	28.4284	10.9779
64	TAOK3	11.9536	9.68699	1.60272	10.8203
65	NEK2	-1.76823	23.3051	17.7295	10.7684
66	MAP3K3	12.7722	8.75209	2.84264	10.7621
67	AKT3	0.0950129	21.1983	14.9223	10.6467
68	TAOK2	10.4606	10.8131	0.249218	10.6369
69	DCAMKL1	6.73538	14.2381	5.30522	10.4867
70	ErK1	15.8216	5.11902	7.56784	10.4703
71	MER	11.0734	9.54674	1.07953	10.3101
72	CDK4/CycD1	12.7527	7.75354	3.53497	10.2531
73	CHK1	1.6631	18.6608	12.0192	10.1619
74	BRSK1	9.90557	10.3007	0.279414	10.1031
75	MARK3	17.1963	2.99065	10.0449	10.0935
76	NEK9	12.5795	7.13354	3.85087	9.85651
77	CDK6/CycD1	9.19307	10.4283	0.873413	9.81067
78	CK1γ1	7.26761	12.2254	3.50566	9.74648
79	EPHA5	7.27926	11.3425	2.87314	9.31087
80	PKR	12.0852	6.12411	4.21514	9.10467
81	KIT	3.74394	14.3998	7.53485	9.07188
82	HIPK4	14.8276	3.28813	8.15965	9.05787
83	TIE2	-1.09273	19.0087	14.2138	8.95797
84	TTK	9.23176	8.50872	0.511272	8.87024
85	CDK3/CycE1	6.61817	10.743	2.91673	8.6806
86	p38β	11.9108	5.07929	4.83063	8.49506
87	TRKA	3.81326	12.9506	6.4611	8.38195
88	AXL	8.54882	7.32952	0.862178	7.93917
89	TGFβR2	10.2693	5.34003	3.48551	7.80466
90	CSF1R	9.24665	5.94249	2.33639	7.59457
91	CDK18/CycY	12.2595	2.75839	6.7183	7.50894
92	MRCKα	9.55319	5.23462	3.05369	7.39391
93	CK1γ2	12.0629	2.52248	6.74612	7.29271
94	JNK3	6.58038	7.39124	0.57336	6.98581
95	EPHA3	13.1335	0.790586	8.72777	6.96205
96	BMX	-2.43926	16.24	13.2082	6.90038
97	PKCα	8.65202	5.00558	2.57843	6.8288
98	ZAP70	1.92279	11.2062	6.5644	6.56452
99	RSK1	-2.86776	15.4454	12.9494	6.28884
100	MST3	8.52108	3.98545	3.20717	6.25326
101	PLK1	9.56081	2.60749	4.91674	6.08415
102	CDK7/CCNH/MNAT1	4.68977	7.44062	1.94514	6.0652
103	p38δ	9.5999	2.36425	5.11637	5.98207
104	FGFR2	8.59041	3.15161	3.84581	5.87101
105	MLK3	10.7075	0.884397	6.946	5.79596
106	CaMK1α	-2.10351	13.4501	10.998	5.67329
107	TBK1	1.47369	9.64086	5.77506	5.55727
108	CRAF	6.94896	3.71424	2.28729	5.3316
109	PLK3	-1.6996	11.8972	9.61442	5.09881
110	DDR2	8.11049	2.07944	4.2646	5.09497
111	LYNa	3.5697	6.17073	1.8392	4.87021
112	RON	5.4982	3.48139	1.4261	4.4898
113	JAK3	3.63369	5.20501	1.11109	4.41935
114	ABL1	9.55367	-0.751154	7.28661	4.40126
115	YSK1	1.95733	6.3809	3.12793	4.16911
116	MST2	3.7687	3.85708	0.0624929	3.81289
117	PKACα	6.62181	0.772796	4.13588	3.6973
118	SRC	3.64413	3.74467	0.0710985	3.6944
119	KHS1	6.84507	0.317907	4.6154	3.58149
120	FGFR3	5.04804	2.01329	2.1459	3.53066
121	MSK1	0.281507	6.72833	4.55859	3.50492
122	SYK	1.69629	5.26224	2.52151	3.47926
123	HPK1	0.829914	5.884	3.57378	3.35696
124	DCAMKL2	-7.03824	13.4704	14.5018	3.21609
125	MAPKAPK5	6.59752	-0.259291	4.8485	3.16912
126	TYK2	-2.46248	8.32552	7.62826	2.93152
127	SRM	6.94567	-1.89727	6.2529	2.5242
128	PKD3	-14.8251	19.731	24.4349	2.45295
129	EPHA2	-3.86465	8.69433	8.88054	2.41484
130	MARK4	6.13671	-1.31604	5.2699	2.41034
131	JAK2	5.22006	-0.716479	4.19777	2.25179
132	FGFR4	0.324441	3.63036	2.33764	1.9774
133	RSK2	-9.86958	13.2779	16.3677	1.70413
134	TYRO3	-1.01548	3.59838	3.26249	1.29145
135	CDK1/CycA2	0.702717	1.85106	0.812	1.27689
136	Erk5	2.61438	-0.668999	2.3217	0.97269
137	NuaK1	-1.02409	2.95589	2.81427	0.965902
138	AMPKα2/β1/γ1	-10.8448	12.4609	16.4796	0.808041
139	PKD2	-1.39385	2.73075	2.91653	0.668452
140	EGFR	1.74868	-0.52551	1.60809	0.611584
141	CK1δ	-4.33311	5.28097	6.79818	0.473934
142	IGF1R	-2.8852	3.78092	4.71365	0.447859
143	TRKC	-0.945786	1.77554	1.92427	0.414876
144	Erk7	-1.75522	2.43582	2.96352	0.340299
145	Nuak2	-0.82091	1.4251	1.58817	0.302095
146	CK1ε	2.27537	-2.31899	3.2487	-0.0218087
147	FLT4	-2.71333	2.55944	3.72841	-0.0769484
148	MET	-0.84083	0.574987	1.00113	-0.132922
149	FYN [isoform a]	8.93134	-9.55085	13.0689	-0.309757
150	AKT2	0.287529	-0.924232	0.856844	-0.318351
151	RET	-1.92231	1.2015	2.20887	-0.360405
152	ULK3	1.73933	-2.62059	3.08293	-0.440631
153	CDK13/CycK	-1.54965	0.537634	1.47593	-0.506009
154	PDGFRβ	-5.16568	4.07471	6.53394	-0.545483
155	ZAK	-1.01823	-0.262769	0.534191	-0.640499
156	CDK2/CycE1	-1.30437	-0.103695	0.849007	-0.704033
157	CDK16/CycY	2.36667	-4.21418	4.65337	-0.923754
158	p70S6K	-4.47165	2.14983	4.68209	-1.16091
159	SGK2	0.0468756	-2.44039	1.75876	-1.19676
160	MST1	-3.49536	0.65538	2.93501	-1.41999
161	CDK5/p35NCK	1.24293	-4.38131	3.97694	-1.56919
162	EPHA6	-2.42705	-0.820813	1.13578	-1.62393
163	GSK3β	-4.5468	1.16038	4.03559	-1.69321
164	SLK	-6.06198	2.62384	6.1418	-1.71907
165	JAK1	-4.72339	0.938899	4.00384	-1.89224
166	FGFR1	-6.53486	2.58753	6.4505	-1.97367
167	EPHB4	-12.9772	8.89286	15.4645	-2.04218
168	AKT1	-6.32516	0.970025	5.15847	-2.67757
169	MAP3K2	-2.57636	-3.00576	0.303627	-2.79106
170	ROCK1	-12.9156	5.97943	13.3608	-3.46807
171	MUSK	-3.0155	-5.18308	1.53271	-4.09929
172	ROCK2	-5.42945	-3.15837	1.60589	-4.29391
173	EPHA1	1.52705	-10.2285	8.31243	-4.35073
174	YES	-4.90209	-3.9929	0.642893	-4.4475
175	PYK2	-9.86588	0.747677	7.50492	-4.5591
176	NIM1K	-3.79421	-6.08082	1.61688	-4.93751
177	FLT1	-7.00946	-3.94671	2.16569	-5.47809
178	SGK	-4.99236	-6.55621	1.10581	-5.77428
179	HIPK1	-9.18575	-3.48601	4.03033	-6.33588
180	FLT3	-9.96844	-3.0964	4.85927	-6.53242
181	ROS	-4.42947	-9.43689	3.54078	-6.93318
182	ITK	-1.06855	-12.879	8.35124	-6.97377
183	BRAF	-10.4599	-3.59707	4.85275	-7.02848
184	TGFβR1	-16.5982	2.31244	13.3718	-7.14286
185	HER4	-1.09729	-14.1575	9.23493	-7.62737
186	BRK	-8.01417	-7.86136	0.108055	-7.93776
187	ALK4	-6.48537	-9.49814	2.13035	-7.99175
188	ALK	-21.3609	4.80005	18.4986	-8.28042
189	EPHA7	-16.7881	-0.914934	11.224	-8.8515
190	PAK4	-6.07937	-12.0731	4.23823	-9.07626
191	PAK2	-9.0905	-11.3264	1.58104	-10.2085
192	SGK3	-10.2897	-10.7194	0.303821	-10.5046
193	AurA	-11.0871	-10.2795	0.571102	-10.6833
194	BRSK2	-13.3984	-10.1267	2.31348	-11.7626
195	INSR	-3.82399	-21.1105	12.2234	-12.4673
196	PDGFRα	-17.8537	-7.37328	7.41076	-12.6135
197	FER	-32.3174	5.35469	26.6382	-13.4814
198	PAK3	-11.9782	-15.0119	2.14515	-13.4951
199	EPHB1	-29.3876	-0.536453	20.4008	-14.962
200	EPHA4	-34.2708	4.17062	27.1822	-15.0501
201	EPHB3	-17.5287	-13.4988	2.84959	-15.5138
202	EPHB2	-26.7826	-4.88791	15.4819	-15.8352
203	IRR	-14.989	-18.7217	2.6394	-16.8553
204	PAK5	-11.0782	-22.7032	8.22012	-16.8907
205	RSK4	-12.6424	-21.302	6.12327	-16.9722
206	PKD1	-31.7152	-2.30403	20.7969	-17.0096
207	HER2	-15.6086	-18.5086	2.05058	-17.0586
208	AurB	-18.0873	-18.8133	0.513368	-18.4503
209	FES	-25.5548	-11.5517	9.90169	-18.5532
210	TXK	-20.704	-17.6019	2.19348	-19.153
211	AurC	-24.0559	-15.3469	6.15818	-19.7014
212	PAK1	-19.2981	-21.2783	1.40022	-20.2882
213	EPHA8	-14.4665	-27.7338	9.38135	-21.1002
214	BLK	-17.8641	-30.9238	9.23457	-24.3939
215	DDR1	-29.143	-26.2461	2.04841	-27.6945
216	FRK	-43.3133	-28.23	10.6655	-35.7716
217	FAK	-40.8458	-38.042	1.98257	-39.4439
