## Supplementary material for "Off-target mapping enhances selectivity of machine learning-predicted CK2 inhibitors": Table S4

### Sheet: AG-205 32617003
Supplementary Table S4. Kinase profiling results of compound 3 against a 217-kinase panel. Note:A negative inhibition rate indicates that the compound has no inhibitory effect on the kinase.
	Kinase	Comp3 (10μM)	Comp3 (10μM)	STDEV	Comp3 (%inhibition)@10μM
1	CK2α1/β	121.858	117.391	3.15861	119.625
2	CK2α2/β	93.5699	96.4998	2.07173	95.0348
3	PIM1	88.3319	89.3142	0.694604	88.8231
4	PIM3	84.0669	88.1025	2.85361	86.0847
5	DAPK1	83.4333	83.9349	0.354685	83.6841
6	HIPK2	78.3934	83.7796	3.80867	81.0865
7	PIM2	78.2133	77.8391	0.264642	78.0262
8	HIPK3	74.2599	73.404	0.605258	73.832
9	HIPK1	68.9757	74.2254	3.71207	71.6006
10	DYRK1A	57.532	58.5918	0.749361	58.0619
11	ACK	43.148	44.8743	1.22063	44.0111
12	DYRK2	42.2377	39.1203	2.20436	40.679
13	HIPK4	37.2972	35.9316	0.965627	36.6144
14	CDK9/CycT1	37.724	34.3904	2.35724	36.0572
15	EPHA3	41.8699	26.642	10.7678	34.256
16	MINK	28.4942	31.8628	2.38197	30.1785
17	DYRK4	26.7944	33.1185	4.47185	29.9565
18	TEC	36.1137	20.2894	11.1894	28.2015
19	EPHB4	38.1301	17.5768	14.5334	27.8534
20	BTK	32.9699	21.3289	8.23145	27.1494
21	CSF1R	25.1605	26.2521	0.77187	25.7063
22	Erk5	25.2095	26.0477	0.592696	25.6286
23	PKCα	24.8496	26.0582	0.854569	25.4539
24	TAOK3	25.458	24.7918	0.471012	25.1249
25	PDGFRβ	23.4846	23.0441	0.311528	23.2643
26	FLT3	22.8457	23.6126	0.542258	23.2292
27	GSK3α	24.1433	21.5412	1.83994	22.8423
28	DDR1	22.2511	22.4497	0.140452	22.3504
29	HGK	22.8049	21.4505	0.957707	22.1277
30	NuaK1	25.826	18.1806	5.40609	22.0033
31	CK1γ3	23.2378	20.2509	2.11203	21.7443
32	DYRK1B	21.3724	21.7721	0.282669	21.5723
33	RSK2	13.8209	28.7734	10.573	21.2972
34	MAP4K2	20.7822	21.6472	0.611609	21.2147
35	MRCKα	23.8249	17.0883	4.76344	20.4566
36	Erk7	21.7679	18.9344	2.00365	20.3511
37	MAP3K19	19.3718	19.8631	0.347412	19.6175
38	BRSK2	19.907	18.6536	0.886254	19.2803
39	CDK5/p35NCK	22.768	15.7244	4.98055	19.2462
40	CDK12/CycK	17.1098	21.1472	2.85489	19.1285
41	MST1	20.7432	16.7213	2.84388	18.7322
42	EPHA1	21.5002	15.2741	4.40254	18.3872
43	CK1ε	15.1371	21.1883	4.27883	18.1627
44	FRK	24.9964	11.0751	9.8438	18.0358
45	TNIK	21.9932	13.5538	5.96751	17.7735
46	MLK1	13.8923	20.8918	4.94936	17.392
47	MST2	17.7012	16.8305	0.615653	17.2658
48	ABL1	18.7201	15.5854	2.21655	17.1528
49	CK1γ2	31.5874	2.3559	20.6698	16.9716
50	MAPKAPK5	25.3215	8.49673	11.8969	16.9091
51	AMPKα1/β1/γ1	21.0593	12.482	6.06506	16.7706
52	AKT1	14.1563	19.1755	3.54908	16.6659
53	KHS1	19.145	13.4909	3.99806	16.3179
54	CLK1	21.3242	11.0035	7.29786	16.1639
55	ZAK	13.1798	18.8444	4.00551	16.0121
56	LYNa	22.58	9.31027	9.38315	15.9452
57	MRCKβ	8.0225	23.4841	10.933	15.7533
58	FGR	8.14791	22.6302	10.2406	15.3891
59	CDK3/CycE1	14.8795	15.7809	0.637358	15.3302
60	FAK	18.9345	11.2217	5.45378	15.0781
61	ErK1	19.8135	10.039	6.91161	14.9263
62	CDK1/CycA2	15.5572	13.7384	1.28613	14.6478
63	LOK	19.556	9.53449	7.08625	14.5452
64	PLK4	16.515	12.4273	2.89046	14.4711
65	IRAK4	13.4852	15.3818	1.34106	14.4335
66	QIK	11.2814	17.0456	4.07591	14.1635
67	GLK	15.5794	12.5957	2.1098	14.0875
68	P38a	13.3991	14.6459	0.881617	14.0225
69	YSK1	13.6747	14.2275	0.390894	13.9511
70	ROCK1	10.0246	17.7887	5.49007	13.9066
71	JNK1	11.7663	16.0159	3.00497	13.8911
72	ITK	14.249	13.4815	0.542702	13.8653
73	TYRO3	13.0918	14.4488	0.959548	13.7703
74	TSSK1	12.8614	14.3038	1.01994	13.5826
75	Nuak2	15.7423	11.3357	3.11595	13.539
76	EPHA8	16.0017	10.6553	3.78045	13.3285
77	BRK	22.5	4.13629	12.9851	13.3181
78	CSK	12.3091	13.9638	1.17008	13.1365
79	CDK7/CCNH/MNAT1	12.3348	13.8206	1.05066	13.0777
80	CDK18/CycY	20.6579	4.97708	11.088	12.8175
81	CLK3	12.464	12.4154	0.0343266	12.4397
82	CDK2/CycE1	14.349	10.3634	2.81825	12.3562
83	CLK4	6.97319	17.3683	7.35045	12.1707
84	MAP3K3	14.3437	9.94844	3.1079	12.1461
85	EPHA2	18.6171	4.29227	10.1292	11.4547
86	TAOK1	9.2519	13.5442	3.03515	11.3981
87	MAP2K1	10.6663	11.8706	0.851541	11.2684
88	MLK3	16.6129	5.72657	7.69781	11.1697
89	SLK	11.2552	10.7501	0.357155	11.0026
90	ULK3	3.57684	17.7326	10.0097	10.6547
91	CaMK2α	5.41585	15.8858	7.40334	10.6508
92	MST3	10.7804	10.1913	0.416568	10.4859
93	FES	12.6334	8.22362	3.11818	10.4285
94	JNK2	6.49805	14.3433	5.5474	10.4207
95	GSK3β	8.11623	12.6622	3.21446	10.3892
96	IRAK1	12.2223	8.16685	2.86766	10.1946
97	NEK9	9.7329	10.5524	0.579478	10.1427
98	p38β	15.0611	5.13171	7.02115	10.0964
99	NEK1	9.99625	10.0911	0.0670325	10.0437
100	HCK	15.6139	4.15208	8.10475	9.88301
101	CDK13/CycK	6.39233	11.5861	3.67255	8.98921
102	ALK	12.8379	4.58207	5.83773	8.70997
103	p38γ	11.9622	5.42799	4.62036	8.69508
104	KIT	6.93051	10.3724	2.43382	8.65148
105	TTK	13.2372	3.72764	6.72425	8.4824
106	TBK1	11.4278	5.40447	4.25915	8.41615
107	BRAF	9.55793	6.89098	1.88582	8.22446
108	SRM	6.94426	9.39157	1.73051	8.16791
109	BLK	7.4482	8.44174	0.702544	7.94497
110	DCAMKL1	16.8367	-1.14193	12.7128	7.84738
111	AXL	4.95815	10.4943	3.91466	7.72623
112	YES	12.703	2.66526	7.09773	7.68411
113	JNK3	12.7426	2.45148	7.27692	7.59704
114	p38δ	9.0686	5.76578	2.33545	7.41719
115	SIK	7.96261	6.40813	1.09918	7.18537
116	MSK1	-0.0745802	14.139	10.0505	7.03219
117	AurC	8.0796	5.62033	1.73897	6.84997
118	SGK	13.9863	-0.297054	10.0999	6.84462
119	DCAMKL2	9.38047	4.01489	3.79404	6.69768
120	ROS	11.4849	1.42103	7.11622	6.45296
121	FER	8.33598	3.35849	3.51961	5.84724
122	CHK2	2.51089	8.91188	4.52618	5.71139
123	HER4	7.08684	3.56699	2.48891	5.32691
124	TAOK2	4.58885	5.82188	0.87188	5.20537
125	NIM1K	7.09446	2.9686	2.91742	5.03153
126	SRC	5.23086	4.73377	0.351496	4.98231
127	CDK16/CycY	5.66523	4.23623	1.01046	4.95073
128	MARK4	4.24678	5.32472	0.762219	4.78575
129	KDR	2.57659	6.25151	2.59856	4.41405
130	PKR	6.95518	1.30602	3.99456	4.1306
131	MAP3K2	4.49956	3.5338	0.682895	4.01668
132	IGF1R	7.87293	-0.152792	5.67504	3.86007
133	EPHA5	8.10301	-0.613597	6.16357	3.74471
134	EPHB3	11.6564	-4.18461	11.2013	3.73592
135	NEK2	3.26321	4.18695	0.653186	3.72508
136	INSR	3.67063	3.63368	0.0261295	3.65215
137	ABL2	-2.42592	9.67602	8.55736	3.62505
138	JAK1	9.80264	-2.91834	8.99509	3.44215
139	PAK2	4.24627	2.36378	1.33112	3.30503
140	JAK3	-0.672948	6.95379	5.39292	3.14042
141	AurA	5.49547	0.755313	3.35179	3.12539
142	MAPKAPK2	-0.0800109	6.19037	4.43383	3.05518
143	TRKA	1.47756	4.5481	2.1712	3.01283
144	TRKB	8.19406	-2.27732	7.40439	2.95837
145	FGFR1	4.20662	1.69035	1.77927	2.94849
146	MARK2	9.69364	-3.97805	9.66735	2.8578
147	RSK3	-0.467115	5.69885	4.36	2.61587
148	CDK4/CycD1	-0.26764	5.40146	4.00866	2.56691
149	CK1α	6.4604	-1.36139	5.53084	2.5495
150	MER	7.29044	-2.28559	6.77127	2.50242
151	MARK1	3.58206	1.32403	1.59667	2.45304
152	FGFR4	3.2205	1.03766	1.5435	2.12908
153	ZAP70	9.19727	-4.93988	9.99647	2.1287
154	FGFR3	0.42544	3.26018	2.00446	1.84281
155	SGK3	-2.88945	6.45219	6.60553	1.78137
156	SYK	1.94191	1.58566	0.251905	1.76379
157	BRSK1	1.50512	1.66201	0.110935	1.58357
158	PAK3	-1.53711	4.5095	4.2756	1.48619
159	PKD3	1.51465	1.25998	0.180075	1.38732
160	EPHA7	-1.57167	3.46886	3.56419	0.948593
161	FLT4	0.0477339	1.83888	1.26653	0.943307
162	EPHA4	-1.38971	3.00615	3.10834	0.808224
163	DYRK3	-6.54138	7.81405	10.1508	0.636334
164	DDR2	0.512816	0.717972	0.145068	0.615394
165	FGFR2	-0.242687	1.29192	1.08513	0.524618
166	PKD1	-6.6107	7.58721	10.0394	0.488255
167	PAK1	0.786053	-0.173453	0.678473	0.3063
168	EGFR	2.66571	-2.38482	3.57126	0.140442
169	CDK6/CycD1	-1.08351	0.244485	0.939037	-0.419514
170	RSK4	-1.15333	-0.68714	0.329648	-0.920236
171	FLT1	-7.63156	4.57164	8.62896	-1.52996
172	HPK1	-3.7344	-0.15976	2.52765	-1.94708
173	RET	-7.16367	3.21635	7.33978	-1.97366
174	OSR1	6.93722	-10.8914	12.6068	-1.97711
175	CHK1	-2.70381	-1.72061	0.69523	-2.21221
176	EPHA6	-6.80831	2.30985	6.44751	-2.24923
177	ULK2	-5.32268	0.538248	4.1443	-2.39221
178	TGFβR2	-2.80585	-2.23261	0.405341	-2.51923
179	CaMK1α	-2.997	-2.28451	0.503807	-2.64076
180	MUSK	-6.23561	-0.402146	4.12488	-3.31888
181	MET	-1.84138	-6.14506	3.04316	-3.99322
182	AKT2	-15.5413	6.68181	15.7141	-4.42975
183	TRKC	-0.611397	-8.6934	5.71484	-4.6524
184	AurB	-7.93201	-3.34596	3.24282	-5.63898
185	PLK1	-9.32312	-2.25848	4.99546	-5.7908
186	CRAF	-10.1824	-3.31699	4.85457	-6.74968
187	SGK2	-8.93055	-5.06828	2.73104	-6.99942
188	ALK4	-5.38084	-8.72569	2.36516	-7.05326
189	TXK	-1.23215	-12.8797	8.23608	-7.05594
190	RSK1	-10.7799	-3.8547	4.89686	-7.3173
191	TYK2	-7.24537	-11.3426	2.89717	-9.29398
192	AMPKα2/β1/γ1	-5.69383	-14.4583	6.19742	-10.0761
193	ROCK2	-13.6732	-6.9006	4.78896	-10.2869
194	PAK4	-8.43126	-12.939	3.18742	-10.6851
195	TGFβR1	-8.00811	-13.4144	3.82284	-10.7113
196	EPHB1	-10.5271	-12.3657	1.3001	-11.4464
197	TIE2	-12.248	-11.9033	0.243753	-12.0757
198	PAK5	-12.2719	-12.1366	0.0956381	-12.2042
199	JAK2	-10.006	-14.4133	3.11649	-12.2096
200	PLK3	-15.3757	-9.71098	4.00558	-12.5434
201	IRR	-4.97761	-20.2548	10.8026	-12.6162
202	PKD2	-14.254	-11.3848	2.0288	-12.8194
203	MARK3	-10.8666	-16.0935	3.69602	-13.4801
204	AKT3	-0.836513	-26.3956	18.073	-13.616
205	PYK2	-14.5789	-12.718	1.31589	-13.6485
206	EPHB2	-10.9476	-16.5968	3.99461	-13.7722
207	PKACα	-15.0699	-13.4531	1.14327	-14.2615
208	CK1δ	-15.8463	-14.6417	0.851759	-15.244
209	p70S6K	-14.9358	-15.9925	0.747197	-15.4642
210	CK1γ1	-18.332	-20.2275	1.34031	-19.2797
211	FYN [isoform a]	-24.6076	-22.0195	1.83002	-23.3135
212	LCK	-32.0084	-16.855	10.7151	-24.4317
213	BMX	-20.8058	-36.4848	11.0867	-28.6453
214	RON	-31.3582	-27.4598	2.75654	-29.409
215	PKCβ1	-36.724	-29.3561	5.20985	-33.04
216	PDGFRα	-19.0949	-49.566	21.5463	-34.3304
217	HER2	-48.4746	-53.5593	3.59546	-51.0169
