## Supplementary material for "Off-target mapping enhances selectivity of machine learning-predicted CK2 inhibitors": Table S5

### Sheet: Sheet1
Supplementary Table S5. The studied CK2 inhibitors.
No	Compound Name	Structure	Core scaffold / Binding site	CK2 IC50 (nM)	Clinical Stage	PMID
1	CX-4945 (Silmitasertib)		Naphthyridine/ ATP-site	0.3-1	Phase II	PMID: 21159648
2	TBB		Benzotriazole/ ATP-site	150-900	Preclinical	PMID: 11988074
3	DMAT		Tetrabromobenzimidazole/ ATP-site	130-140	Preclinical	PMID: 17629615
4	TBI		Tetrabromobenzimidazole/ ATP-site	1300	Preclinical	PMID: 21755460
5	TDB		Tetrabromo-benzimidazole/ATP-site	32	Preclinical	PMID: 28230762				.
6	TMCB		Benzimidazole/ ATP-site	500	Preclinical	PMID: 26786382
7	SGC-CK2-1		Pyrazolo-pyrimidine/ ATP-site	4.2-36	Chemical probe	PMID: 35056914
8	CX-5011		Pyrimidine derivative/ ATP-site	＜10	Preclinical	PMID: 23145120
9	CX-5279		Pyrimidine derivative/ ATP-site	＜10	Preclinical	PMID: 21870818
10	CIGB-300		Peptide substrate	NA	Phase I–II	PMID: 30318085
