## Supplementary material for "Off-target mapping enhances selectivity of machine learning-predicted CK2 inhibitors": Table S6

### Sheet: Sheet1
Supplementary Table S6. DepMap (Public 24Q4) Chronos CRISPR dependency scores and expression levels of CK2 catalytic subunits (CSNK2A1/CSNK2A2) in selected breast cancer cell lines.
No	Cell line	Depmap ID	CSNK2A1 CRISPR score	CSNK2A2 CRISPR score	CSNK2A1 Expression	CSNK2A2 Expression
1	CAL-120	ACH-000212	-0.389	-0.196	6.628	5.091
2	MCF-7	ACH-000019	-0.155	0.004	5.73	3.384
3	BT-549	ACH-000288	-0.411	0.042	6.615	4.687
4	CAL-51	ACH-000856	-0.169	0.08	6.488	4.423
5	MFM-223	ACH-001819	-0.21	-0.098	6.615	4.383
6	SK-BR-3	ACH-000017	-0.144	-0.212	6.359	4.144
7	MDA-MB-468	ACH-000849	-0.103	0.094	6.535	5.804
8	MDA-MB-231	ACH-000768	-0.358	-0.151	6.133	3.924
